# Microscopy-Guided Spatial Proteomics Reveals Novel Proteins at the Mitochondria-Lipid Droplet Interface and Their Role in Lipid Metabolism

**DOI:** 10.1101/2025.01.24.626799

**Authors:** Yen-Ming Lin, Weng Man Chong, Chun-Kai Huang, Hsiao-Jen Chang, Chantal Hoi Yin Cheung, Jung-Chi Liao

## Abstract

Mitochondria-lipid droplet (LD) interactions play a critical role in lipid metabolism and the progression of metabolic diseases such as non-alcoholic fatty liver disease (NAFLD). However, the dynamic nature of these interactions has hindered the identification of novel protein constituents and their functional roles. Here, we employed Microscoop Mint, an advanced microscopy-guided spatial proteomics platform, to isolate proteins localized at mitochondria-LD contact sites in oleic acid (OA)-treated HepG2 cells, an in vitro model for studying fatty liver disease. Microscoop Mint integrates high-resolution image analysis and two-photon illumination to achieve precise biotinylation of proteins at subcellular regions of interest. Coupled with mass spectrometry, this approach identified a proteome enriched at the mitochondria-LD interface, including both well-characterized lipid-associated proteins and previously unrecognized candidates. Among the 373 common proteins identified across replicates, five novel candidates with no prior association to lipid metabolism were selected for validation. Immunofluorescence staining confirmed their localization at mitochondria-LD contact sites, with more pronounced association in OA-treated cells. Notably, suppression of one candidate, FHL3, led to reduced LD size, elongated mitochondrial morphology, and diminished mitochondria-LD interactions, suggesting its role in regulating fatty acid β-oxidation. Our findings demonstrate the utility of Microscoop Mint in unveiling novel molecular players at organelle contact sites. This study not only provides insights into the functional dynamics of mitochondria-LD interactions but also highlights potential therapeutic targets for lipid metabolic disorders and NAFLD.
