## Supplementary material for "Microscopy-Guided Spatial Proteomics Reveals Novel Proteins at the Mitochondria-Lipid Droplet Interface and Their Role in Lipid Metabolism": Supplememtary Table 3.xlsx

### Sheet: Supplememtary Table 3
GO analysis_Biological Process terms of known LD-localized and mitochondria proteins enriched by Microscoop
Category	Term	Count	%	PValue	-log(p value)	Genes	Fold Enrichment	FDR
UP_KW_BIOLOGICAL_PROCESS	KW-0679~Respiratory chain	38	6.11916	2.87273e-37	36.5417	P56556, O75306, Q6DKK2, P03886, O43676, O43674, O95139, O75489, O00483, P03905, O95298, O95299, Q9P0J0, O96000, P19404, Q9UDW1, Q9Y6M9, O14949, P00403, Q16795, O00217, O75438, O95168, P51970, O95169, P28331, Q9UI09, P99999, O43920, Q96CU9, Q16718, O95167, Q86Y39, P47985, P49821, Q9Y241	16.6942	2.90145e-35
UP_KW_BIOLOGICAL_PROCESS	KW-0249~Electron transport	44	7.08535	1.35991e-34	33.8665	P56556, O75306, Q6DKK2, P03886, O43676, O43674, O95139, O75489, O00483, P10599, P03905, O95298, O95299, Q9P0J0, O96000, P19404, Q9UDW1, Q9Y6M9, O14949, P31040, Q16134, P00403, Q16795, O00217, O75438, O95168, P51970, O95169, O43169, P28331, P22570, Q9UI09, P99999, O43920, Q96CU9, Q16718, O95167, P21912, Q86Y39, P47985, P49821, Q9Y241	11.5635	6.86756e-33
UP_KW_BIOLOGICAL_PROCESS	KW-0443~Lipid metabolism	67	10.789	6.36709e-13	12.1961	P04798, Q15738, Q32NB8, P51149, P21964, Q8WTS1, Q8NBN7, P09211, P00387, P24752, P48449, P34913, Q96PD7, Q9BTU6, Q8TC12, P31327, O14880, Q9H7Z7, O60218, Q9ULC5, P30084, Q9UG56, Q6PCB7, P41247, P07203, Q99714, Q13011, P26440, P35914, P36969, Q9NP80, Q96JX3, Q8IVS2, Q5T2R2, P56937, Q07973, P51648, O95573, Q8NBQ5, P42765, P42126, Q68CK6, Q8NF37, P09110, Q96CM8, Q86TX2, Q9BX68, Q8WUK0, Q8N4Q0, P45954,…	2.60516	2.14359e-11
UP_KW_BIOLOGICAL_PROCESS	KW-0813~Transport	127	20.4509	1.64403e-11	10.7841	O75947, O75306, Q9Y5U8, O43676, O43674, P10599, Q9H0U6, Q8NE86, O96000, Q99766, P63167, Q9UDW1, O14949, Q9UJS0, P61026, Q15388, Q96DA6, O95721, Q9Y3R5, O95168, O95169, P48047, P28331, O43169, Q9Y277, Q9UI09, Q6P4A7, Q01484, Q08AE8, O95563, O95167, Q9HD23, P47985, Q8TD22, P03886, P56134, O75489, Q96ER9, O00562, O95298, O95299, P12235, P25705, P18859, P31040, P56385, Q16134, O00217, P22570, Q9Y696,…	1.75997	4.15118e-10
UP_KW_BIOLOGICAL_PROCESS	KW-0816~Tricarboxylic acid cycle	13	2.0934	2.127e-11	10.6722	P07954, P36957, P10515, P11177, P50213, O43837, Q96I99, Q9P2R7, P21912, Q99798, O75390, P31040, P48735	14.1721	4.29655e-10
UP_KW_BIOLOGICAL_PROCESS	KW-0066~ATP synthesis	10	1.61031	1.99358e-09	8.70037	P30049, Q99766, P25705, O75964, P48047, P56134, P56385, P36542, Q96LL9, P06576	16.3525	3.35585e-08
UP_KW_BIOLOGICAL_PROCESS	KW-0276~Fatty acid metabolism	23	3.7037	2.96105e-08	7.52855	P26440, P04798, Q8IVS2, O95822, Q9H7Z7, P51648, O95573, P42126, P42765, Q68CK6, Q9ULC5, Q8WTS1, Q96CM8, P09110, P30084, Q86TX2, Q6PCB7, P49748, P45954, P24752, O75608, Q13011, Q99714	4.15333	4.27237e-07
UP_KW_BIOLOGICAL_PROCESS	KW-0648~Protein biosynthesis	21	3.38164	2.16938e-07	6.66366	Q9UGM6, O75879, Q9NP81, P49411, Q5ST30, Q9H0R6, Q5JTZ9, Q9BW92, Q96GW9, Q96DP5, O95363, Q5T160, Q6PI48, Q9HBH1, Q9NWS8, O60573, P41250, Q14197, Q9HA77, Q9Y2Z4, P43897	4.04002	2.73885e-06
UP_KW_BIOLOGICAL_PROCESS	KW-0444~Lipid biosynthesis	21	3.38164	1.73999e-06	5.75945	Q96PD7, P04798, Q96JX3, Q96BW9, Q8IVS2, Q15738, O95822, Q9H3P7, Q9H7Z7, Q32NB8, P56937, Q8NBQ5, Q9UJA2, Q13907, Q8NF37, Q8WTS1, Q9UG56, Q9BX68, Q8WUK0, P00387, P48449	3.55243	1.95266e-05
UP_KW_BIOLOGICAL_PROCESS	KW-0819~tRNA processing	15	2.41546	1.15488e-05	4.93746	Q9H3H1, Q96FX7, O75648, Q2VPK5, O95900, Q7L0Y3, Q9H825, O75127, Q12849, O15091, Q96T66, Q96Q11, Q92499, Q9Y2Z2, Q99714	4.20492	0.000116642
UP_KW_BIOLOGICAL_PROCESS	KW-0375~Hydrogen ion transport	11	1.77134	1.84857e-05	4.73316	P30049, Q99766, O75947, P25705, O75964, P18859, P48047, P56134, P56385, P36542, P06576	5.68033	0.000169732
UP_KW_BIOLOGICAL_PROCESS	KW-0752~Steroid biosynthesis	9	1.44928	0.00018591	3.7307	P04798, Q15738, Q9H3P7, P56937, Q9BX68, P00387, Q8NBQ5, Q13907, P48449	5.51896	0.00156474
UP_KW_BIOLOGICAL_PROCESS	KW-0831~Ubiquinone biosynthesis	5	0.805153	0.000354549	3.45032	Q9Y2Z9, Q9Y5Z9, Q5T2R2, Q8NI60, Q86YH6	13.3793	0.00275458
UP_KW_BIOLOGICAL_PROCESS	KW-0594~Phospholipid biosynthesis	8	1.28824	0.000830421	3.0807	Q8NF37, Q96JX3, Q96BW9, Q8WTS1, Q9UG56, Q32NB8, Q8WUK0, Q9UJA2	5.11903	0.0059909
UP_KW_BIOLOGICAL_PROCESS	KW-0053~Apoptosis	32	5.15298	0.00365186	2.43749	Q12981, P23396, Q8NC60, Q9H3K2, Q9UHD4, Q9NQ88, Q8IXM3, Q9P0J0, Q96TC7, P63167, Q9NR28, Q9Y3E5, Q9BX68, P23443, Q969V5, Q07021, Q14457, Q96A26, P51398, O75414, P49773, O43464, Q07820, Q9NZC7, P99999, Q9Y3D6, O60313, P00519, Q07812, Q9UMX3, P21796, P10909	1.71567	0.0245892
UP_KW_BIOLOGICAL_PROCESS	KW-0072~Autophagy	14	2.25443	0.00598706	2.22279	O95721, Q14457, P56962, Q9NQ88, Q9Y4P8, P51149, P00519, P42704, Q99497, Q9H082, P61006, Q969Q5, Q6IQ22, P62820	2.38198	0.0377933
UP_KW_BIOLOGICAL_PROCESS	KW-1208~Phospholipid metabolism	8	1.28824	0.00678067	2.16873	Q8NF37, Q96JX3, Q96BW9, Q8WTS1, Q9UG56, Q32NB8, Q8WUK0, Q9UJA2	3.56781	0.0402851
UP_KW_BIOLOGICAL_PROCESS	KW-0945~Host-virus interaction	36	5.7971	0.0105663	1.97608	Q12981, P07900, P18084, Q9P032, Q9UHD4, P14735, P19793, Q9P0J0, P12235, P51149, Q9NX63, Q99623, P63167, P23528, Q92499, P63104, P07355, Q9H8H3, Q07021, Q14457, Q9Y679, P56962, P49411, Q9NP72, Q9BRQ6, Q9H3P7, Q7Z434, Q08AE8, P28070, Q86UT6, P21912, Q8TAE8, P35232, P51617, Q07812, P21796	1.53571	0.0568854
UP_KW_BIOLOGICAL_PROCESS	KW-0641~Proline biosynthesis	3	0.483092	0.0107012	1.97057	P54886, Q96C36, P32322	17.6607	0.0568854
UP_KW_BIOLOGICAL_PROCESS	KW-0414~Isoprene biosynthesis	3	0.483092	0.0214834	1.6679	Q5T2R2, Q13907, Q86YH6	12.6148	0.108491
UP_KW_BIOLOGICAL_PROCESS	KW-0531~Neurotransmitter degradation	3	0.483092	0.0280098	1.55269	P21964, P21397, P80404	11.0379	0.134714
UP_KW_BIOLOGICAL_PROCESS	KW-0835~Urea cycle	3	0.483092	0.0352168	1.45325	P31327, P78540	9.81148	0.161677
UP_KW_BIOLOGICAL_PROCESS	KW-0810~Translation regulation	10	1.61031	0.0415992	1.38091	Q96EY7, Q13686, Q9H2U1, P23396, O60573, Q92552, Q9BT17, Q9H4K7, Q9BSH4, P23443	2.1643	0.182675
