## Supplementary material for "Microscopy-Guided Spatial Proteomics Reveals Novel Proteins at the Mitochondria-Lipid Droplet Interface and Their Role in Lipid Metabolism": Supplememtary Table 4.xlsx

### Sheet: Supplememtary Table 4
373 common proteins from three experimental replicates
Uniprot ID	Description	Mito protein?	LD-associated proteins?	Log2(fold-change)
Q8N2F6	Armadillo repeat-containing protein 10	Mito		3.11576
Q9NXN4	Ganglioside-induced differentiation-associated protein 2			2.19329
Q9NWY4	Histone PARylation factor 1			2.15809
Q9HBL7	Plasminogen receptor (KT)	Mito		2.15152
P12273	Prolactin-inducible protein			2.0203
Q13643	Four and a half LIM domains protein 3			1.78072
Q8WWI5	Choline transporter-like protein 1	Mito		1.67577
Q9UKK9	ADP-sugar pyrophosphatase	Mito		1.65664
P01857;P0DOX5	Immunoglobulin heavy constant gamma 1;Immunoglobulin gamma-1 heavy chain			1.60416
Q9BQT8	Mitochondrial 2-oxodicarboxylate carrier	Mito		1.59741
Q96ER3	Protein SAAL1			1.55874
Q2VPK5	Cytoplasmic tRNA 2-thiolation protein 2	Mito		1.55392
O43708	Maleylacetoacetate isomerase	Mito		1.48499
P63167	Dynein light chain 1, cytoplasmic	Mito		1.45772
Q9NUK0	Muscleblind-like protein 3			1.44053
Q5TC12	ATP synthase mitochondrial F1 complex assembly factor 1	Mito		1.43028
Q9P0J0	NADH dehydrogenase [ubiquinone] 1 alpha subcomplex subunit 13	Mito		1.42325
Q96FQ6	Protein S100-A16			1.4135
O95363	Phenylalanine--tRNA ligase, mitochondrial	Mito		1.37458
Q9UI32	Glutaminase liver isoform, mitochondrial	Mito		1.3474
O94889	Kelch-like protein 18			1.30176
O43819	Protein SCO2 homolog, mitochondrial	Mito		1.2983
O14874	[3-methyl-2-oxobutanoate dehydrogenase [lipoamide]] kinase, mitochondrial	Mito		1.29751
P41227	N-alpha-acetyltransferase 10			1.29617
Q9BVA1	Tubulin beta-2B chain			1.28908
P13196	5-aminolevulinate synthase, non-specific, mitochondrial	Mito		1.28541
Q6P1N9	Deoxyribonuclease TATDN1			1.27889
Q5H9R7	Serine/threonine-protein phosphatase 6 regulatory subunit 3			1.27606
O75935	Dynactin subunit 3			1.27255
Q969V5	Mitochondrial ubiquitin ligase activator of NFKB 1	Mito		1.26013
Q9NXF7	DDB1- and CUL4-associated factor 16			1.25812
Q96D53	Atypical kinase COQ8B, mitochondrial	Mito		1.24875
Q9Y619	Mitochondrial ornithine transporter 1	Mito		1.24406
Q6P988	Palmitoleoyl-protein carboxylesterase NOTUM			1.23285
Q07021	Complement component 1 Q subcomponent-binding protein, mitochondrial	Mito		1.23271
P19971	Thymidine phosphorylase			1.22032
Q06520	Sulfotransferase 2A1			1.21071
Q9NQZ5	StAR-related lipid transfer protein 7, mitochondrial	Mito	LD	1.20397
Q7Z7E8	Ubiquitin-conjugating enzyme E2 Q1			1.20183
O95260	Arginyl-tRNA--protein transferase 1			1.19515
Q96LJ7	Dehydrogenase/reductase SDR family member 1	Mito	LD	1.19157
Q13405	Large ribosomal subunit protein mL49	Mito		1.18907
Q8TB72	Pumilio homolog 2			1.18648
O75787	Renin receptor			1.16976
Q99541	Perilipin-2		LD	1.16734
P49427	Ubiquitin-conjugating enzyme E2 R1			1.16624
O14734	Acyl-coenzyme A thioesterase 8	Mito		1.15803
Q53T59	HCLS1-binding protein 3			1.15205
Q93099	Homogentisate 1,2-dioxygenase			1.15025
Q13155	Aminoacyl tRNA synthase complex-interacting multifunctional protein 2			1.14456
Q92597	Protein NDRG1			1.13618
P14678;P63162	Small nuclear ribonucleoprotein-associated proteins B and B';Small nuclear ribonucleoprotein-associated protein N			1.13192
O95551	Tyrosyl-DNA phosphodiesterase 2			1.13084
Q9NRG7	Epimerase family protein SDR39U1	Mito		1.12889
O43929	Origin recognition complex subunit 4			1.12622
Q9Y2Q3	Glutathione S-transferase kappa 1	Mito		1.12179
Q8IXM3	Large ribosomal subunit protein mL41	Mito		1.11549
Q969U7	Proteasome assembly chaperone 2			1.11157
Q92979	Ribosomal RNA small subunit methyltransferase NEP1			1.10413
Q96DZ1	Endoplasmic reticulum lectin 1			1.10009
P56134	ATP synthase subunit f, mitochondrial	Mito		1.09222
Q9Y6M7	Sodium bicarbonate cotransporter 3			1.09095
Q9H490	Phosphatidylinositol glycan anchor biosynthesis class U protein			1.09083
P63241	Eukaryotic translation initiation factor 5A-1			1.09069
A0A0B4J2D5;P0DPI2	Putative glutamine amidotransferase-like class 1 domain-containing protein 3B, mitochondrial;Glutamine amidotransferase-like class 1 domain-containing protein 3, mitochondrial			1.08689
Q9BY42	Replication termination factor 2			1.08398
Q9BV20	Methylthioribose-1-phosphate isomerase			1.08145
Q15738	Sterol-4-alpha-carboxylate 3-dehydrogenase, decarboxylating		LD	1.07961
Q9H845	Complex I assembly factor ACAD9, mitochondrial	Mito		1.07877
Q13362	Serine/threonine-protein phosphatase 2A 56 kDa regulatory subunit gamma isoform			1.07641
P60891	Ribose-phosphate pyrophosphokinase 1			1.07591
P28070	Proteasome subunit beta type-4	Mito		1.07526
Q9UBK8	Methionine synthase reductase			1.07518
Q9HCU5	Prolactin regulatory element-binding protein			1.06583
Q9UG56	Phosphatidylserine decarboxylase proenzyme, mitochondrial	Mito	LD	1.0646
Q9BRX8	Peroxiredoxin-like 2A	Mito		1.06341
P56537	Eukaryotic translation initiation factor 6			1.0629
P62487	DNA-directed RNA polymerase II subunit RPB7			1.06249
Q5JPH6	Probable glutamate--tRNA ligase, mitochondrial	Mito		1.05721
O75473	Leucine-rich repeat-containing G-protein coupled receptor 5			1.0567
P49721	Proteasome subunit beta type-2			1.05602
Q86UK7	E3 ubiquitin-protein ligase ZNF598			1.05541
Q9UBB4	Ataxin-10			1.05354
Q9UJ70	N-acetyl-D-glucosamine kinase			1.04461
P07437	Tubulin beta chain		LD	1.04397
P49773	Adenosine 5'-monophosphoramidase HINT1	Mito		1.0365
Q15526	Surfeit locus protein 1	Mito		1.03589
P05388	Large ribosomal subunit protein uL10			1.03399
Q9NTX5	Ethylmalonyl-CoA decarboxylase	Mito		1.02972
P21964	Catechol O-methyltransferase	Mito		1.02869
Q9HD33	Large ribosomal subunit protein uL29m	Mito		1.02774
Q16795	NADH dehydrogenase [ubiquinone] 1 alpha subcomplex subunit 9, mitochondrial	Mito		1.02696
P43007	Neutral amino acid transporter A			1.02461
Q9H2P9	Diphthine methyl ester synthase			1.02278
Q9UH62	Armadillo repeat-containing X-linked protein 3	Mito		1.0217
Q6NXE6	Armadillo repeat-containing protein 6			1.01737
P08754	Guanine nucleotide-binding protein G(i) subunit alpha-3			1.01705
Q9H993	Damage-control phosphatase ARMT1			1.00996
P47985	Cytochrome b-c1 complex subunit Rieske, mitochondrial	Mito		1.00835
P80404	4-aminobutyrate aminotransferase, mitochondrial	Mito		1.00216
Q96JX3	Protein SERAC1	Mito		0.999506
O95400	CD2 antigen cytoplasmic tail-binding protein 2			0.998468
Q9UBQ5	Eukaryotic translation initiation factor 3 subunit K			0.995801
Q8IZV5	Retinol dehydrogenase 10		LD	0.995152
Q96I51	RCC1-like G exchanging factor-like protein	Mito		0.993039
Q9NUJ1	Palmitoyl-protein thioesterase ABHD10, mitochondrial	Mito		0.991298
Q9Y2Z9	Ubiquinone biosynthesis monooxygenase COQ6, mitochondrial	Mito		0.990129
O95833	Chloride intracellular channel protein 3			0.986562
Q9NR31	GTP-binding protein SAR1a			0.985688
Q96FW1	Ubiquitin thioesterase OTUB1			0.982252
Q8TEX9	Importin-4			0.980327
Q9Y224	RNA transcription, translation and transport factor protein			0.980161
P30566	Adenylosuccinate lyase			0.979361
Q8NBQ5	Estradiol 17-beta-dehydrogenase 11		LD	0.975852
Q9H6V9	Lipid droplet-associated hydrolase		LD	0.973992
O95298	NADH dehydrogenase [ubiquinone] 1 subunit C2	Mito		0.973313
Q04206	Transcription factor p65			0.973266
Q7Z4W1	L-xylulose reductase	Mito		0.967936
A4D1E9	GTP-binding protein 10	Mito		0.96789
P36543	V-type proton ATPase subunit E 1			0.966655
P18621	Large ribosomal subunit protein uL22			0.965527
P49247	Ribose-5-phosphate isomerase	Mito		0.962845
Q53S58	Transmembrane protein 177	Mito		0.959469
Q8NFF5	FAD synthase	Mito		0.958331
P21912	Succinate dehydrogenase [ubiquinone] iron-sulfur subunit, mitochondrial	Mito		0.957797
P10619	Lysosomal protective protein			0.951916
Q15404	Ras suppressor protein 1			0.949793
Q9H857	5'-nucleotidase domain-containing protein 2	Mito		0.948573
Q66K74	Microtubule-associated protein 1S			0.947448
Q16401	26S proteasome non-ATPase regulatory subunit 5			0.945675
P19623	Spermidine synthase			0.944073
Q5VWZ2	Lysophospholipase-like protein 1	Mito		0.943495
Q14671	Pumilio homolog 1			0.943009
Q13268	Dehydrogenase/reductase SDR family member 2, mitochondrial	Mito		0.942758
P06132	Uroporphyrinogen decarboxylase			0.940044
Q9H9J2	Large ribosomal subunit protein mL44	Mito		0.939916
O15372	Eukaryotic translation initiation factor 3 subunit H			0.938803
Q9NZT2	Opioid growth factor receptor			0.938797
Q05513	Protein kinase C zeta type			0.935746
P50213	Isocitrate dehydrogenase [NAD] subunit alpha, mitochondrial	Mito		0.931576
O95486	Protein transport protein Sec24A			0.93097
Q96CN7	Isochorismatase domain-containing protein 1			0.930045
P20339	Ras-related protein Rab-5A		LD	0.928292
Q9UIV1	CCR4-NOT transcription complex subunit 7			0.926374
Q8NE86	Calcium uniporter protein, mitochondrial	Mito		0.925527
Q8IUH3	RNA-binding protein 45			0.924982
P36957	Dihydrolipoyllysine-residue succinyltransferase component of 2-oxoglutarate dehydrogenase complex, mitochondrial	Mito		0.924615
P16930	Fumarylacetoacetase			0.922438
P28702	Retinoic acid receptor RXR-beta			0.922364
Q04917	14-3-3 protein eta			0.921393
O60294	tRNA wybutosine-synthesizing protein 4			0.920681
P78417	Glutathione S-transferase omega-1			0.920542
Q9H488	GDP-fucose protein O-fucosyltransferase 1			0.919416
Q92539	Phosphatidate phosphatase LPIN2			0.918905
Q9NYY8	FAST kinase domain-containing protein 2, mitochondrial	Mito		0.916013
O00429	Dynamin-1-like protein	Mito		0.915579
Q16539	Mitogen-activated protein kinase 14			0.915546
Q9NWS8	Required for meiotic nuclear division protein 1 homolog	Mito		0.915519
P55157	Microsomal triglyceride transfer protein large subunit			0.912731
Q9C0E2	Exportin-4			0.912718
O00410	Importin-5			0.911834
O15523	ATP-dependent RNA helicase DDX3Y			0.911152
Q9NWU1	3-oxoacyl-[acyl-carrier-protein] synthase, mitochondrial	Mito		0.910572
Q9ULH1	Arf-GAP with SH3 domain, ANK repeat and PH domain-containing protein 1			0.910549
P34897	Serine hydroxymethyltransferase, mitochondrial	Mito		0.9076
P25398	Small ribosomal subunit protein eS12			0.905864
Q8IYB8	ATP-dependent RNA helicase SUPV3L1, mitochondrial	Mito		0.905071
Q9H061	Transmembrane protein 126A	Mito		0.90308
P82933	Small ribosomal subunit protein uS9m	Mito		0.900143
P82650	Small ribosomal subunit protein mS22	Mito		0.896949
Q15021	Condensin complex subunit 1			0.89407
Q9Y394	Dehydrogenase/reductase SDR family member 7	Mito		0.893363
Q15645	Pachytene checkpoint protein 2 homolog			0.892754
Q99714	3-hydroxyacyl-CoA dehydrogenase type-2	Mito		0.892595
Q9Y4K1	Beta/gamma crystallin domain-containing protein 1			0.891745
Q8NBZ7	UDP-glucuronic acid decarboxylase 1			0.890158
P22392	Nucleoside diphosphate kinase B			0.89009
Q99873	Protein arginine N-methyltransferase 1			0.888473
Q9NPQ8	Synembryn-A			0.887996
Q99424	Peroxisomal acyl-coenzyme A oxidase 2			0.88791
Q14155	Rho guanine nucleotide exchange factor 7			0.879881
Q96A35	Large ribosomal subunit protein uL24m	Mito		0.879121
P23368	NAD-dependent malic enzyme, mitochondrial	Mito		0.878963
Q9BW92	Threonine--tRNA ligase, mitochondrial	Mito		0.878222
Q9P287	BRCA2 and CDKN1A-interacting protein			0.876997
Q9NPA0	ER membrane protein complex subunit 7			0.876479
P35232	Prohibitin 1	Mito		0.875338
P36404	ADP-ribosylation factor-like protein 2	Mito		0.874385
Q7Z2Z2	Elongation factor-like GTPase 1			0.874208
P04818	Thymidylate synthase	Mito		0.874163
P42330	Aldo-keto reductase family 1 member C3			0.873052
Q9NZJ7	Mitochondrial carrier homolog 1	Mito		0.872148
P51148	Ras-related protein Rab-5C		LD	0.871834
Q9BW27	Nuclear pore complex protein Nup85			0.871515
Q6UWM9	UDP-glucuronosyltransferase 2A3			0.871041
Q71RC2	La-related protein 4			0.867135
Q8WVM0	Dimethyladenosine transferase 1, mitochondrial	Mito		0.866788
Q9H3K6	BolA-like protein 2			0.866712
P21266	Glutathione S-transferase Mu 3			0.865876
O15091	Mitochondrial ribonuclease P catalytic subunit	Mito		0.864519
Q15650	Activating signal cointegrator 1			0.863138
P28066	Proteasome subunit alpha type-5			0.863048
P47929	Galectin-7			0.862121
P30260	Cell division cycle protein 27 homolog			0.862011
Q14728	Major facilitator superfamily domain-containing protein 10			0.861445
P18077	Large ribosomal subunit protein eL33			0.860444
P11177	Pyruvate dehydrogenase E1 component subunit beta, mitochondrial	Mito		0.859063
Q9Y696	Chloride intracellular channel protein 4	Mito		0.85849
P57678	Gem-associated protein 4			0.858087
P0DMM9;P0DMN0	Sulfotransferase 1A3;Sulfotransferase 1A4			0.857205
O15254	Peroxisomal acyl-coenzyme A oxidase 3			0.854564
Q9NVR2	Integrator complex subunit 10			0.851488
Q7KZI7	Serine/threonine-protein kinase MARK2			0.851107
Q92643	GPI-anchor transamidase			0.848147
Q13907	Isopentenyl-diphosphate Delta-isomerase 1	Mito		0.847877
Q96PU4	E3 ubiquitin-protein ligase UHRF2			0.847251
P23378	Glycine dehydrogenase (decarboxylating), mitochondrial	Mito		0.846849
Q2M2I8	AP2-associated protein kinase 1			0.84678
Q9P2I0	Cleavage and polyadenylation specificity factor subunit 2			0.84417
Q92973	Transportin-1			0.844157
Q15397	Pumilio homolog 3			0.842733
P52292	Importin subunit alpha-1			0.842207
P50225	Sulfotransferase 1A1			0.841111
P30154	Serine/threonine-protein phosphatase 2A 65 kDa regulatory subunit A beta isoform			0.840962
Q9Y5M8	Signal recognition particle receptor subunit beta			0.840176
O75521	Enoyl-CoA delta isomerase 2	Mito		0.840121
P29218	Inositol monophosphatase 1			0.839992
Q07973	1,25-dihydroxyvitamin D(3) 24-hydroxylase, mitochondrial	Mito		0.837933
Q9BSH4	Translational activator of cytochrome c oxidase 1	Mito		0.836338
Q13042	Cell division cycle protein 16 homolog			0.836039
Q9BVI4	Nucleolar complex protein 4 homolog			0.83458
P78406	mRNA export factor RAE1			0.834316
Q8WUA4	General transcription factor 3C polypeptide 2			0.832145
P30085	UMP-CMP kinase			0.831366
Q05932	Folylpolyglutamate synthase, mitochondrial	Mito		0.828141
Q99707	Methionine synthase			0.826256
Q96F07	Cytoplasmic FMR1-interacting protein 2			0.826091
Q16543	Hsp90 co-chaperone Cdc37			0.826066
Q9UKI8	Serine/threonine-protein kinase tousled-like 1			0.822087
O43813	Glutathione S-transferase LANCL1			0.820933
Q15366	Poly(rC)-binding protein 2			0.820163
Q96CM8	Medium-chain acyl-CoA ligase ACSF2, mitochondrial	Mito		0.819922
P60953	Cell division control protein 42 homolog		LD	0.819731
O75509	Tumor necrosis factor receptor superfamily member 21			0.81948
Q9BSH5	Haloacid dehalogenase-like hydrolase domain-containing protein 3	Mito		0.818721
Q9Y4R8	Telomere length regulation protein TEL2 homolog			0.818642
Q92503	SEC14-like protein 1			0.817579
P27448	MAP/microtubule affinity-regulating kinase 3			0.817034
O94923	D-glucuronyl C5-epimerase	Mito		0.815728
Q9H553	Alpha-1,3/1,6-mannosyltransferase ALG2			0.815368
Q9H6S0	3'-5' RNA helicase YTHDC2			0.814936
Q8IWB7	WD repeat and FYVE domain-containing protein 1			0.813462
Q9H6R3	Acyl-CoA synthetase short-chain family member 3, mitochondrial	Mito		0.81216
Q00796	Sorbitol dehydrogenase	Mito		0.810222
O96011	Peroxisomal membrane protein 11B	Mito		0.810056
P68363	Tubulin alpha-1B chain			0.808852
Q96CU9	FAD-dependent oxidoreductase domain-containing protein 1	Mito		0.807608
P05783	Keratin, type I cytoskeletal 18			0.80687
P00966	Argininosuccinate synthase			0.806503
Q9P0Z9	Peroxisomal sarcosine oxidase			0.806204
Q9H8V3	Protein ECT2			0.80441
Q8TD30	Alanine aminotransferase 2	Mito		0.803947
O14787	Transportin-2			0.803731
Q6L8Q7	2',5'-phosphodiesterase 12	Mito		0.803121
Q8WXI9	Transcriptional repressor p66-beta			0.803028
Q8NC26	Zinc finger protein 114			0.802507
Q9BST9	Rhotekin	Mito		0.802081
P68104	Elongation factor 1-alpha 1			0.80056
P49419	Alpha-aminoadipic semialdehyde dehydrogenase	Mito		0.80023
P50453	Serpin B9			0.799832
Q9BTE3	Mini-chromosome maintenance complex-binding protein			0.798359
Q99536	Synaptic vesicle membrane protein VAT-1 homolog	Mito	LD	0.798002
Q8WZA9	Immunity-related GTPase family Q protein			0.797318
Q13151	Heterogeneous nuclear ribonucleoprotein A0			0.797199
Q9BRJ2	Large ribosomal subunit protein mL45	Mito		0.796141
P62081	Small ribosomal subunit protein eS7			0.796127
P52306	Rap1 GTPase-GDP dissociation stimulator 1	Mito		0.795709
Q6NSW5;Q8TCE6	Putative DENN domain-containing protein 10 B;DENN domain-containing protein 10			0.795538
Q86X10	Ral GTPase-activating protein subunit beta			0.795439
P19784	Casein kinase II subunit alpha'			0.795077
Q8N442	Translation factor GUF1, mitochondrial	Mito		0.791995
O96019	Actin-like protein 6A			0.790044
Q9NZN8	CCR4-NOT transcription complex subunit 2			0.789937
Q86TG7	Retrotransposon-derived protein PEG10			0.788646
P28062	Proteasome subunit beta type-8			0.788324
Q9NZQ3	NCK-interacting protein with SH3 domain			0.787753
Q04828	Aldo-keto reductase family 1 member C1			0.786916
P25098	Beta-adrenergic receptor kinase 1			0.785634
Q12979	Active breakpoint cluster region-related protein			0.783258
Q06210	Glutamine--fructose-6-phosphate aminotransferase [isomerizing] 1			0.781944
Q9Y3B2	Exosome complex component CSL4			0.781004
P30153	Serine/threonine-protein phosphatase 2A 65 kDa regulatory subunit A alpha isoform			0.780901
Q6P9B9	Integrator complex subunit 5			0.780828
Q9Y2U8	Inner nuclear membrane protein Man1			0.780431
P06744	Glucose-6-phosphate isomerase			0.779724
Q13310	Polyadenylate-binding protein 4			0.779011
Q9HAB8	Phosphopantothenate--cysteine ligase	Mito		0.776194
Q9H9E3	Conserved oligomeric Golgi complex subunit 4			0.774128
Q7L5N1	COP9 signalosome complex subunit 6			0.774103
Q9UBQ7	Glyoxylate reductase/hydroxypyruvate reductase	Mito		0.773767
Q9BRJ7	Tudor-interacting repair regulator protein			0.772546
Q9UNY4	Transcription termination factor 2			0.771549
O75477	Erlin-1			0.771175
O14735	CDP-diacylglycerol--inositol 3-phosphatidyltransferase			0.771137
Q96KG9	N-terminal kinase-like protein			0.770118
Q9NYV6	RNA polymerase I-specific transcription initiation factor RRN3			0.768533
Q92499	ATP-dependent RNA helicase DDX1	Mito		0.76638
P32969	Large ribosomal subunit protein uL6			0.761203
P09455	Retinol-binding protein 1		LD	0.761191
Q9Y2P8	RNA 3'-terminal phosphate cyclase-like protein			0.761168
Q9P260	RAB11-binding protein RELCH			0.758581
P16591	Tyrosine-protein kinase Fer			0.756588
Q8WVM8	Sec1 family domain-containing protein 1			0.753584
Q9H1H9	Kinesin-like protein KIF13A			0.753216
O14530	Thioredoxin domain-containing protein 9			0.750383
Q15631	Translin			0.74601
O75964	ATP synthase subunit g, mitochondrial	Mito		0.745643
P53618	Coatomer subunit beta			0.743781
Q9UIA9	Exportin-7			0.743726
Q16719	Kynureninase			0.742967
Q5ST30	Valine--tRNA ligase, mitochondrial	Mito		0.74217
Q8IXI1	Mitochondrial Rho GTPase 2	Mito		0.740241
P61026	Ras-related protein Rab-10		LD	0.736118
Q92599	Septin-8			0.734338
Q15437	Protein transport protein Sec23B			0.733767
O43776	Asparagine--tRNA ligase, cytoplasmic			0.73131
Q13601	KRR1 small subunit processome component homolog			0.730549
Q14344	Guanine nucleotide-binding protein subunit alpha-13			0.727708
Q13685	Angio-associated migratory cell protein			0.727381
Q8IXH7	Negative elongation factor C/D			0.726354
Q9Y4P3	Transducin beta-like protein 2			0.72424
O75351	Vacuolar protein sorting-associated protein 4B			0.723948
Q9Y487	V-type proton ATPase 116 kDa subunit a 2			0.722412
Q03701	CCAAT/enhancer-binding protein zeta			0.722398
Q13283	Ras GTPase-activating protein-binding protein 1			0.719512
O95825	Quinone oxidoreductase-like protein 1			0.717773
P22681	E3 ubiquitin-protein ligase CBL			0.71333
Q12769	Nuclear pore complex protein Nup160			0.712917
Q96II8	DISP complex protein LRCH3			0.710158
Q9BTT6	Leucine-rich repeat-containing protein 1			0.709627
O95487	Protein transport protein Sec24B			0.708379
Q7LGA3	Heparan sulfate 2-O-sulfotransferase 1	Mito		0.707582
P51571	Translocon-associated protein subunit delta			0.707579
Q8TF42	Ubiquitin-associated and SH3 domain-containing protein B			0.703017
P00439	Phenylalanine-4-hydroxylase			0.70134
P09960	Leukotriene A-4 hydrolase			0.697234
Q7Z4Q2	HEAT repeat-containing protein 3			0.694903
Q16881	Thioredoxin reductase 1, cytoplasmic	Mito		0.692125
Q27J81	Inverted formin-2			0.691649
P22626	Heterogeneous nuclear ribonucleoproteins A2/B1			0.690717
Q08AM6	Protein VAC14 homolog			0.690155
P39748	Flap endonuclease 1	Mito		0.689426
Q2Q1W2	E3 ubiquitin-protein ligase TRIM71			0.688823
Q9H0P0	Cytosolic 5'-nucleotidase 3A			0.686945
P09525	Annexin A4			0.686568
Q5JTV8	Torsin-1A-interacting protein 1			0.684272
Q5VV42	Threonylcarbamoyladenosine tRNA methylthiotransferase			0.681741
P50995	Annexin A11			0.681214
Q9BSJ2	Gamma-tubulin complex component 2			0.680359
Q92828	Coronin-2A			0.679079
Q00403	Transcription initiation factor IIB			0.677487
P40123	Adenylyl cyclase-associated protein 2			0.677329
P62277	Small ribosomal subunit protein uS15			0.67173
Q96G03	Phosphopentomutase			0.6695
Q96I24	Far upstream element-binding protein 3			0.667258
P63173	Large ribosomal subunit protein eL38			0.662851
Q13190	Syntaxin-5			0.662545
Q70J99	Protein unc-13 homolog D			0.662149
Q12888	TP53-binding protein 1			0.655851
P09972	Fructose-bisphosphate aldolase C			0.655496
Q9NRW7	Vacuolar protein sorting-associated protein 45			0.644123
Q6P158	Putative ATP-dependent RNA helicase DHX57			0.626932
Q96SK2	Transmembrane protein 209			0.612778
