## Supplementary material for "Microscopy-Guided Spatial Proteomics Reveals Novel Proteins at the Mitochondria-Lipid Droplet Interface and Their Role in Lipid Metabolism": Supplememtary Table 5.xlsx

### Sheet: Supplememtary Table 5
		The 'Cellular Component' annotation of 14 putative proteins
Uniprot ID	Description	Gene	Log2(fold-change)	GOTERM_Cellular Component
Q9NXN4	Ganglioside-induced differentiation-associated protein 2	GDAP2	2.19329	lysosomal membrane,
Q9NWY4	Histone PARylation factor 1	HPF1	2.15809	chromatin,nucleus,site of DNA damage,
P12273	Prolactin-inducible protein	PIP	2.0203	extracellular region,extracellular space,nucleus,extracellular exosome,
Q13643	Four and a half LIM domains protein 3	FHL3	1.78072	stress fiber,nucleus,focal adhesion,Z disc,
Q96ER3	Protein SAAL1	SAAL1	1.55874	collagen trimer,nucleus,nucleoplasm,
Q9NUK0	Muscleblind-like protein 3	MBNL3	1.44053	nucleus,nucleoplasm,cytoplasm,cytosol,
Q96FQ6	Protein S100-A16	S100A16	1.4135	extracellular space,nucleus,nucleolus,cytosol,plasma membrane,perinuclear region of cytoplasm,extracellular exosome,
O94889	Kelch-like protein 18	KLHL18	1.30176	NA
P41227	N-alpha-acetyltransferase 10	NAA10	1.29617	nucleus,nucleolus,cytoplasm,cytosol,membrane,NatA complex,
Q9BVA1	Tubulin beta-2B chain	TUBB2B	1.28908	nucleus,cytoplasm,microtubule,microtubule cytoskeleton,intercellular bridge,mitotic spindle,Schaffer collateral - CA1 synapse,
Q6P1N9	Deoxyribonuclease TATDN1	TATDN1	1.27889	nucleoplasm,cytosol,
Q5H9R7	Serine/threonine-protein phosphatase 6 regulatory subunit 3	PPP6R3	1.27606	nucleus,nucleoplasm,cytoplasm,cytosol,plasma membrane,
O75935	Dynactin subunit 3	DCTN3	1.27255	kinetochore,nucleolus,centrosome,spindle,cytosol,dynactin complex,midbody,cleavage furrow,perinuclear region of cytoplasm,
Q9NXF7	DDB1- and CUL4-associated factor 16	DCAF16	1.25812	nucleoplasm,Cul4-RING E3 ubiquitin ligase complex,
